# Fine-scale ecological biomonitoring in a large, complex agriculturally impacted watershed via eDNA metabarcoding

**DOI:** 10.1101/2025.11.24.690238

**Authors:** Bráulio S. M. L Silva, Andrew C. Riley, Emilia Craiovan, Michael Wright, Katherine Watson, David R. Lapen, Mehrdad Hajibabaei

## Abstract

DNA-based approaches utilizing high-throughput sequencing (HTS) (e.g. DNA metabarcoding) have revolutionized ecological biomonitoring by providing higher sample throughput, greater reproducibility, and better cost-benefits compared to traditional morphology-based bioassessment studies. Here, we utilized DNA metabarcoding in a watershed in Ontario (Canada) dominated by agricultural land uses. Our aim is to understand patterns of biodiversity in benthic taxa from data generated and inferred at various taxonomic scales and to compare these findings with over a decade of traditional morphological data. We sampled 18 watercourses during summer and fall 2023, spanning a forested-to-agricultural land-use gradient. We found significant differences between metabarcoding and historical morphology data where DNA provided more richness values at both the species (p = 2×10^-5^) and order (p = 0.008) levels. Whereas the morphology dataset contained many unresolved taxa, DNA metabarcoding captured a broader taxonomic breadth with diverse genetic profiles among taxa. Non-metric multidimensional scaling (NMDS) analyses on DNA metabarcoding data produced tighter clusters, more precise separation by land use, and greater consistency across taxonomic scales. Both urban context and land use had significant associations with metabarcoding patterns observed, with differences being strongest between agriculturally-dominated and primarily forested sites (median R² ≈ 0.08-0.11). We also found strong, consistent environmental signals linked to agricultural settings, such as water conductivity and turbidity, and pH. Altogether, our DNA-based results demonstrate the differences in community composition among different land uses in this watershed. Importantly, our work highlights the need for more taxonomic resolution (obtained through DNA analysis) to decipher community changes linked to anthropogenic and environmental drivers, as morphological data alone may lack the precision needed to capture these patterns.
