## Supplementary material for "Fine-scale ecological biomonitoring in a large, complex agriculturally impacted watershed via eDNA metabarcoding": Table S2

### Sheet: Taxa list
Site	Taxa List	Richness	Level	Notes
SN-10	Acalitus vaccinii, Aeshna umbrosa, Alona circumfimbriata, Anotylus tetracarinatus, Atherix ibis, Baetis tricaudatus, Basiaeschna janata, Belostoma flumineum, Caenis amica, Caenis latipennis, Caenis youngi, Callibaetis fluctuans, Candona candida, Cheumatopsyche smithi, Chironomus quinnitukqut, Chromagrion conditum, Cloeon dipterum, Conchapelopia telema, Cricotopus bicinctus, Cryptochironomus fulvu…	78	Species
SN-17	Apamea sordens, Basiaeschna janata, Belvosia unifasciata, Bezzia nobilis, Boyeria grafiana, Caenis amica, Caenis latipennis, Caenis youngi, Calopteryx aequabilis, Candona candida, Ceratopsyche slossonae, Chironomus quinnitukqut, Cypridopsis vidua, Dicrotendipes modestus, Dubiraphia vittata, Gammarus fasciatus, Ischnura posita, Leptophlebia nebulosa, Limnesia undulata, Maccaffertium smithae, Micro…	29	Species
SN-23	Acalitus vaccinii, Aeshna umbrosa, Allocapnia vivipara, Altica corni, Caenis amica, Caenis latipennis, Caenis youngi, Candona candida, Cordulegaster maculata, Crangonyx pseudogracilis, Cypridopsis vidua, Dicrotendipes modestus, Dubiraphia vittata, Enallagma exsulans, Macrocyclops albidus, Micropsectra nigripila, Pilaria tenuipes, Stenonema femoratum, Tanytarsus wirthi	19	Species
SN-24	Ablabesmyia longistyla, Acerpenna macdunnoughi, Allocapnia vivipara, Alona circumfimbriata, Antocha saxicola, Atherix ibis, Baetis flavistriga, Baetis phoebus, Boyeria grafiana, Boyeria vinosa, Caenis latipennis, Callibaetis fluctuans, Ceratopsyche bronta, Ceratopsyche sparna, Cheumatopsyche analis, Cheumatopsyche smithi, Chimarra aterrima, Conchapelopia telema, Cricotopus annulator complex, Cric…	72	Species	Cricotopus annulator complex, Hydropsyche betteni group
SN-28	Acalitus vaccinii, Acrobasis carpinivorella, Alona circumfimbriata, Atherix ibis, Baetis tricaudatus, Bibarrambla allenella, Boyeria grafiana, Boyeria vinosa, Brillia flavifrons, Caenis latipennis, Calopteryx maculata, Candona candida, Cheumatopsyche analis, Cheumatopsyche smithi, Cheumatopsyche wrighti, Chironomus acidophilus, Chironomus decorus gr. JLR-2015, Chrysops dawsoni, Conchapelopia tele…	71	Species	Chironomus decorus gr. JLR-2015
SN-29	Acerpenna macdunnoughi, Antocha saxicola, Atherix ibis, Baetis flavistriga, Basiaeschna janata, Boyeria grafiana, Boyeria vinosa, Caenis latipennis, Cheumatopsyche analis, Cheumatopsyche smithi, Chironomus acidophilus, Chironomus quinnitukqut, Chrysops dawsoni, Conchapelopia telema, Cricotopus bicinctus, Cypridopsis vidua, Dubiraphia vittata, Euscelis confinis, Gammarus fasciatus, Habrophlebiodes…	61	Species
SN-33	Acalitus vaccinii, Acerpenna macdunnoughi, Alona circumfimbriata, Atherix ibis, Baetis tricaudatus, Basiaeschna janata, Belostoma flumineum, Boyeria grafiana, Brillia flavifrons, Caenis latipennis, Caenis youngi, Candona candida, Cheumatopsyche analis, Chironomus quinnitukqut, Chrysops dawsoni, Conchapelopia telema, Cordilura pleuritica, Cordulegaster maculata, Cricotopus bicinctus, Cricotopus in…	62	Species
SN-331	Antocha saxicola, Baetis flavistriga, Baetis phoebus, Caenis latipennis, Candona candida, Cheumatopsyche analis, Cheumatopsyche smithi, Chimarra feria, Conchapelopia telema, Cricotopus bicinctus, Cricotopus infuscatus, Cricotopus triannulatus, Cricotopus trifascia, Cypridopsis vidua, Dubiraphia vittata, Enallagma signatum, Faxonius virilis, Formica fusca, Gammarus fasciatus, Helicopsyche borealis…	56	Species	Hydropsyche betteni group
SN-332	Acanthocyclops robustus, Aeshna umbrosa, Allocapnia vivipara, Antocha saxicola, Baetis flavistriga, Basiaeschna janata, Caenis latipennis, Candona candida, Cheumatopsyche analis, Cheumatopsyche smithi, Chironomus quinnitukqut, Cladopelma viridulum, Cladotanytarsus atridorsum, Conchapelopia telema, Cricotopus annulator complex, Cricotopus bicinctus, Cricotopus infuscatus, Culicoides crepuscularis,…	59	Species	Cricotopus annulator complex
SN-333	Acerpenna macdunnoughi, Allocapnia vivipara, Antocha saxicola, Aphis nasturtii, Atherix ibis, Baetis brunneicolor, Baetis flavistriga, Belostoma flumineum, Boyeria vinosa, Caenis latipennis, Calopteryx maculata, Ceratopsyche sparna, Cheumatopsyche analis, Cheumatopsyche smithi, Chrysops carbonarius, Chrysops dawsoni, Conchapelopia telema, Cricotopus bicinctus, Cricotopus triannulatus, Dubiraphia …	55	Species
SN-334	Allocapnia vivipara, Antocha saxicola, Baetis phoebus, Brillia flavifrons, Caenis latipennis, Calopteryx maculata, Ceraclea resurgens, Ceratopsyche bronta, Ceratopsyche slossonae, Cheumatopsyche analis, Cheumatopsyche smithi, Cheumatopsyche wrighti, Chimarra obscura, Chironomus quinnitukqut, Conchapelopia telema, Corynoptera umbrata, Cricotopus infuscatus, Cricotopus triannulatus, Cryptochironomu…	59	Species	Hydropsyche betteni group
SN-339	Acanthocyclops robustus, Acanthocyclops vernalis, Agabus ambiguus, Allocapnia vivipara, Ametastegia glabrata, Anopheles punctipennis, Apamea unanimis, Aquarius nyctalis, Bezzia nobilis, Caenis latipennis, Callibaetis ferrugineus, Candona candida, Ceratopsyche bronta, Cheumatopsyche analis, Chironomus quinnitukqut, Chrysops ater, Chydorus brevilabris, Cloeon dipterum, Conchapelopia telema, Contacy…	66	Species
SN-340	Atropacarus striculus, Boyeria grafiana, Boyeria vinosa, Caecidotea communis, Caenis latipennis, Ceratopsyche bronta, Chimarra aterrima, Chironomus quinnitukqut, Cypridopsis vidua, Dicrotendipes modestus, Dubiraphia vittata, Microtendipes pedellus, Palmacorixa buenoi, Paralauterborniella nigrohalteralis, Peltodytes edentulus, Polypedilum cf. halterale, Procloeon fragile, Stempellinella fimbriata,…	21	Species
SN-343	Acerpenna macdunnoughi, Allocapnia illinoensis, Antocha saxicola, Atherix ibis, Baetis flavistriga, Baetis phoebus, Caenis latipennis, Calopteryx maculata, Ceraclea resurgens, Ceratopsyche bronta, Ceratopsyche sparna, Cheumatopsyche analis, Cheumatopsyche smithi, Chimarra aterrima, Chironomus maturus, Chrysops dawsoni, Conchapelopia telema, Cordulegaster maculata, Cricotopus bicinctus, Cricotopus…	71	Species	Hydropsyche betteni group
SN-345	Ablabesmyia longistyla, Allocapnia vivipara, Caenis latipennis, Candona candida, Cheumatopsyche analis, Cheumatopsyche smithi, Conchapelopia telema, Crangonyx pseudogracilis, Cricotopus bicinctus, Cypridopsis vidua, Dubiraphia vittata, Faxonius punctimanus, Faxonius virilis, Gammarus fasciatus, Helicopsyche borealis, Hexagenia limbata, Hydropsyche betteni, Ischnura posita, Microtendipes pedellus,…	42	Species
SN-349	Ablabesmyia longistyla, Atherix ibis, Baetis flavistriga, Caenis latipennis, Cenocoelius ashmeadii, Ceratopsyche bronta, Cheumatopsyche analis, Cheumatopsyche campyla, Cheumatopsyche ela, Chrysops ater, Chrysops vittatus, Conchapelopia telema, Crangonyx pseudogracilis, Cricotopus trifascia, Cypridopsis vidua, Dubiraphia vittata, Enallagma exsulans, Gammarus fasciatus, Helicopsyche borealis, Hydro…	49	Species	Hydropsyche betteni group
SN-6	Basiaeschna janata, Berosus peregrinus, Brillia flavifrons, Caenis amica, Caenis latipennis, Caenis youngi, Callibaetis fluctuans, Chrysops dawsoni, Conchapelopia telema, Cricotopus bicinctus, Cypridopsis vidua, Dubiraphia vittata, Enallagma exsulans, Euschistus variolarius, Gammarus fasciatus, Homocyclops ater, Hyalella azteca, Hydropsyche betteni, Ischnura posita, Leydigia acanthocercoides, Mac…	31	Species
SN-9	Acalitus vaccinii, Acanthocyclops robustus, Aeshna constricta, Aeshna umbrosa, Allocapnia vivipara, Alona circumfimbriata, Basiaeschna janata, Bucculatrix polytita, Caenis amica, Caenis latipennis, Caenis youngi, Calopteryx aequabilis, Candona candida, Cheumatopsyche analis, Cheumatopsyche smithi, Cheumatopsyche wrighti, Chironomus quinnitukqut, Chromagrion conditum, Cloeon dipterum, Conchapelopi…	60	Species
SN-10	Acalitus, Aeshna, Alona, Anotylus, Atherix, Atractides, Baetis, Basiaeschna, Belostoma, Caecidotea, Caenis, Callibaetis, Candona, Centroptilum, Cheumatopsyche, Chironomus, Chromagrion, Cladotanytarsus, Cloeon, Conchapelopia, Corynoneura, Cricotopus, Cryptochironomus, Culicoides, Cypridopsis, Dicrotendipes, Doroneuria, Dubiraphia, Enallagma, Erioptera, Faxonius, Gammarus, Haliplus, Harnischia, Hex…	79	Genus
SN-17	Apamea, Basiaeschna, Belvosia, Bezzia, Boyeria, Caenis, Calopteryx, Candona, Ceratopsyche, Chironomus, Cypridopsis, Dicranota, Dicrotendipes, Dubiraphia, Gammarus, Hemerodromia, Ischnura, Leptophlebia, Limnesia, Maccaffertium, Micropsectra, Oecetis, Palmacorixa, Palpomyia, Parametriocnemus, Paratanytarsus, Potamocypris, Procladius, Rivellia, Stilobezzia, Thienemanniella	31	Genus
SN-23	Acalitus, Aeshna, Allocapnia, Altica, Caecidotea, Caenis, Candona, Cladotanytarsus, Cordulegaster, Corynoneura, Crangonyx, Cypridopsis, Dicrotendipes, Dubiraphia, Enallagma, Hydrobaenus, Hydropsyche, Macrocyclops, Micropsectra, Parakiefferiella, Paratendipes, Phaenopsectra, Pilaria, Stenonema, Tanytarsus	25	Genus
SN-24	Ablabesmyia, Acerpenna, Allocapnia, Alona, Antocha, Atherix, Baetis, Boyeria, Caenis, Callibaetis, Ceratopsyche, Cheumatopsyche, Chimarra, Cladotanytarsus, Conchapelopia, Corynoneura, Cricotopus, Cypridopsis, Dicranota, Doroneuria, Dubiraphia, Elophila, Faxonius, Gammarus, Habrophlebiodes, Hemerodromia, Hydatophylax, Hydropsyche, Isoperla, Lebertia, Leptophlebia, Maccaffertium, Megarcys, Micropse…	65	Genus
SN-28	Acalitus, Acrobasis, Alona, Atherix, Baetis, Bibarrambla, Boyeria, Brillia, Caenis, Calopteryx, Candona, Cheumatopsyche, Chironomus, Chrysops, Cladotanytarsus, Conchapelopia, Cordulegaster, Corynoneura, Cypridopsis, Dicranota, Dubiraphia, Gammarus, Gomphus, Habrophlebiodes, Haplophthalmus, Hemerodromia, Hydatophylax, Hydrobaenus, Hydropsyche, Lebertia, Lepidostoma, Leptophlebia, Lype, Maccafferti…	71	Genus
SN-29	Acerpenna, Antocha, Atherix, Baetis, Basiaeschna, Boyeria, Caecidotea, Caenis, Cheumatopsyche, Chironomus, Chrysops, Cladotanytarsus, Conchapelopia, Corynoneura, Cricotopus, Cypridopsis, Dicranota, Dubiraphia, Euscelis, Gammarus, Habrophlebiodes, Hemerodromia, Hydatophylax, Hydrobaenus, Hydropsyche, Leptophlebia, Maccaffertium, Micropsectra, Microtendipes, Nemoura, Optioservus, Orthocladius, Palm…	59	Genus
SN-33	Acalitus, Acerpenna, Alona, Atherix, Baetis, Basiaeschna, Belostoma, Boyeria, Brillia, Caecidotea, Caenis, Candona, Cheumatopsyche, Chironomus, Chrysops, Cladotanytarsus, Conchapelopia, Cordilura, Cordulegaster, Cricotopus, Cypridopsis, Dicranota, Dubiraphia, Forcipomyia, Gomphus, Habrophlebiodes, Hydatophylax, Hydropsyche, Lebertia, Leptophlebia, Limnophyes, Lype, Maccaffertium, Micropsectra, Ne…	66	Genus
SN-331	Antocha, Baetis, Caecidotea, Caenis, Candona, Cheumatopsyche, Chimarra, Conchapelopia, Cricotopus, Cypridopsis, Dicranota, Dubiraphia, Enallagma, Faxonius, Formica, Gammarus, Helicopsyche, Hemerodromia, Hydrobaenus, Hydropsyche, Hydroptila, Hyloniscus, Lebertia, Micropsectra, Microtendipes, Mycetophila, Ochrotrichia, Oecetis, Optioservus, Orthocladius, Palmacorixa, Parakiefferiella, Paralauterbor…	51	Genus
SN-332	Ablabesmyia, Acanthocyclops, Aeshna, Allocapnia, Antocha, Baetis, Basiaeschna, Caecidotea, Caenis, Candona, Cheumatopsyche, Chironomus, Cladopelma, Cladotanytarsus, Conchapelopia, Corynoneura, Cricotopus, Cryptochironomus, Culicoides, Cypridopsis, Daphnia, Dicranota, Dicrotendipes, Dubiraphia, Enallagma, Faxonius, Gammarus, Haliplus, Helicopsyche, Hemerodromia, Hyalella, Hydropsyche, Hydroptila, …	56	Genus
SN-333	Ablabesmyia, Acerpenna, Allocapnia, Antocha, Aphis, Atherix, Baetis, Belostoma, Boyeria, Caecidotea, Caenis, Calopteryx, Ceratopsyche, Cheumatopsyche, Chrysops, Cladotanytarsus, Conchapelopia, Corynoneura, Cricotopus, Dicranota, Dubiraphia, Faxonius, Gammarus, Gomphus, Hemerodromia, Hydropsyche, Maccaffertium, Micropsectra, Microtendipes, Oecetis, Optioservus, Orthocladius, Parakiefferiella, Para…	54	Genus
SN-334	Acricotopus, Allocapnia, Antocha, Baetis, Brillia, Caecidotea, Caenis, Calopteryx, Ceraclea, Ceratopsyche, Cheumatopsyche, Chimarra, Chironomus, Conchapelopia, Corynoneura, Corynoptera, Cricotopus, Cryptochironomus, Cypridopsis, Dicranota, Dubiraphia, Eukiefferiella, Galumna, Gammarus, Hemerodromia, Heterosternuta, Hydrobaenus, Hydropsyche, Maccaffertium, Micropsectra, Microtendipes, Mystacides, …	62	Genus
SN-339	Acanthocyclops, Acrogalumna, Agabus, Allocapnia, Ametastegia, Anopheles, Apamea, Aprostocetus, Aquarius, Bezzia, Caecidotea, Caenis, Callibaetis, Candona, Ceratopsyche, Cheumatopsyche, Chironomus, Chorebus, Chrysops, Chydorus, Cladotanytarsus, Cloeon, Conchapelopia, Contacyphon, Corynoneura, Crangonyx, Cryptochironomus, Culicoides, Dicrotendipes, Dubiraphia, Eribolus, Eucyclops, Eukiefferiella, F…	75	Genus
SN-340	Atropacarus, Boyeria, Caecidotea, Caenis, Ceratopsyche, Chimarra, Chironomus, Cladopelma, Cladotanytarsus, Cryptochironomus, Cypridopsis, Dicrotendipes, Dubiraphia, Galumna, Microtendipes, Palmacorixa, Parakiefferiella, Paralauterborniella, Paratanytarsus, Paratendipes, Peltodytes, Polypedilum, Procladius, Procloeon, Stempellinella, Stenacron, Stenelmis, Stenonema, Tanytarsus	29	Genus
SN-343	Acerpenna, Allocapnia, Antocha, Atherix, Baetis, Caecidotea, Caenis, Calopteryx, Ceraclea, Ceratopsyche, Cheumatopsyche, Chimarra, Chironomus, Chrysops, Cladotanytarsus, Conchapelopia, Cordulegaster, Corynoneura, Cricotopus, Cypridopsis, Dicranota, Dubiraphia, Eukiefferiella, Faxonius, Gammarus, Gomphus, Habrophlebiodes, Helophorus, Hydrobaenus, Hydropsyche, Lebertia, Leptophlebia, Lype, Maccaffe…	68	Genus
SN-345	Ablabesmyia, Allocapnia, Caecidotea, Caenis, Candona, Cheumatopsyche, Conchapelopia, Crangonyx, Cricotopus, Cypridopsis, Dicrotendipes, Dubiraphia, Faxonius, Gammarus, Helicopsyche, Hexagenia, Hydrobaenus, Hydropsyche, Ischnura, Microtendipes, Mystacides, Oecetis, Optioservus, Orthocladius, Palmacorixa, Parakiefferiella, Paratanytarsus, Paratendipes, Phaenopsectra, Polypedilum, Pseudocandona, Pyc…	41	Genus
SN-349	Ablabesmyia, Atherix, Baetis, Caecidotea, Caenis, Cenocoelius, Ceratopsyche, Cheumatopsyche, Chrysops, Cladotanytarsus, Conchapelopia, Corynoneura, Crangonyx, Cricotopus, Cypridopsis, Dubiraphia, Enallagma, Gammarus, Helicopsyche, Hemerodromia, Hydrobaenus, Hydropsyche, Leptophlebia, Maccaffertium, Microtendipes, Mystacides, Nilotanypus, Oecetis, Optioservus, Orthocladius, Phaenopsectra, Pilaria,…	43	Genus
SN-6	Basiaeschna, Berosus, Brillia, Caenis, Callibaetis, Chrysops, Cladotanytarsus, Clinotanypus, Conchapelopia, Cricotopus, Cypria, Cypridopsis, Dubiraphia, Enallagma, Euschistus, Gammarus, Homocyclops, Hyalella, Hydropsyche, Ischnura, Leydigia, Macrocyclops, Micropsectra, Microtendipes, Optioservus, Paratanytarsus, Plectrocnemia, Procladius, Pycnopsyche, Rheotanytarsus, Sialis, Simocephalus, Tanytar…	34	Genus
SN-9	Ablabesmyia, Acalitus, Acanthocyclops, Aeshna, Allocapnia, Alona, Basiaeschna, Bucculatrix, Caecidotea, Caenis, Calopteryx, Candona, Centroptilum, Cheumatopsyche, Chironomus, Chromagrion, Cladotanytarsus, Cloeon, Conchapelopia, Corynoneura, Cricotopus, Cryptochironomus, Culicoides, Cypridopsis, Dicranota, Dicrotendipes, Dubiraphia, Enallagma, Gammarus, Harnischia, Hemerodromia, Hyalella, Hydrobae…	65	Genus
SN-10	Aeshnidae, Agromyzidae, Asellidae, Athericidae, Baetidae, Belostomatidae, Caenidae, Cambaridae, Candonidae, Ceratopogonidae, Chironomidae, Chydoridae, Coenagrionidae, Corduliidae, Corixidae, Cyclopidae, Cyprididae, Dytiscidae, Elmidae, Ephemeridae, Eriophyidae, Gammaridae, Haliplidae, Heptageniidae, Hyalellidae, Hydropsychidae, Hygrobatidae, Leptoceridae, Leptophlebiidae, Limnephilidae, Limnesiid…	41	Family
SN-17	Aeshnidae, Caenidae, Calopterygidae, Candonidae, Ceratopogonidae, Chironomidae, Coenagrionidae, Corixidae, Cyprididae, Elmidae, Empididae, Gammaridae, Heptageniidae, Hydropsychidae, Leptoceridae, Leptophlebiidae, Limnesiidae, Noctuidae, Pediciidae, Platystomatidae, Tachinidae	21	Family
SN-23	Aeshnidae, Asellidae, Caenidae, Candonidae, Capniidae, Chironomidae, Chrysomelidae, Coenagrionidae, Cordulegastridae, Crangonyctidae, Cyclopidae, Cyprididae, Elmidae, Eriophyidae, Heptageniidae, Hydropsychidae, Limoniidae	17	Family
SN-24	Aeshnidae, Athericidae, Baetidae, Caenidae, Cambaridae, Capniidae, Chironomidae, Chydoridae, Corydalidae, Crambidae, Culicidae, Cyprididae, Elmidae, Empididae, Gammaridae, Heptageniidae, Hydropsychidae, Lebertiidae, Leptophlebiidae, Limnephilidae, Limoniidae, Mycetophilidae, Pediciidae, Perlidae, Perlodidae, Philopotamidae, Platystomatidae, Psychomyiidae, Ptychopteridae, Simuliidae, Taeniopterygi…	32	Family
SN-28	Aeshnidae, Athericidae, Baetidae, Caenidae, Calopterygidae, Candonidae, Capniidae, Chironomidae, Chydoridae, Cordulegastridae, Cyprididae, Depressariidae, Dipseudopsidae, Elmidae, Empididae, Eriophyidae, Gammaridae, Gomphidae, Heptageniidae, Hydropsychidae, Ichneumonidae, Lebertiidae, Lepidostomatidae, Leptophlebiidae, Limnephilidae, Limoniidae, Nemouridae, Parasitidae, Pediciidae, Phryganeidae, …	40	Family
SN-29	Aeshnidae, Asellidae, Athericidae, Baetidae, Caenidae, Chironomidae, Cicadellidae, Corixidae, Cyprididae, Elmidae, Empididae, Gammaridae, Heptageniidae, Hydropsychidae, Ichneumonidae, Leptophlebiidae, Limnephilidae, Limoniidae, Nemouridae, Pediciidae, Platystomatidae, Psocidae, Scathophagidae, Simuliidae, Tabanidae, Taeniopterygidae, Tipulidae	27	Family
SN-33	Aeshnidae, Asellidae, Athericidae, Baetidae, Belostomatidae, Caenidae, Candonidae, Ceratopogonidae, Chironomidae, Chydoridae, Cordulegastridae, Cyprididae, Diptilomiopidae, Elmidae, Empididae, Erebidae, Eriophyidae, Gomphidae, Heptageniidae, Hydropsychidae, Lebertiidae, Leptophlebiidae, Limnephilidae, Limoniidae, Nemouridae, Pediciidae, Psychomyiidae, Scarabaeidae, Scathophagidae, Sialidae, Simul…	33	Family
SN-331	Asellidae, Baetidae, Caenidae, Cambaridae, Candonidae, Chironomidae, Coenagrionidae, Corixidae, Cyprididae, Elmidae, Empididae, Formicidae, Gammaridae, Helicopsychidae, Hydropsychidae, Hydroptilidae, Lebertiidae, Leptoceridae, Limnephilidae, Limoniidae, Mycetophilidae, Pediciidae, Philopotamidae, Psychomyiidae, Simuliidae, Sperchontidae, Tipulidae, Trichoniscidae, Veliidae	29	Family
SN-332	Aeshnidae, Asellidae, Baetidae, Caenidae, Cambaridae, Candonidae, Capniidae, Ceratopogonidae, Chironomidae, Chydoridae, Coenagrionidae, Corixidae, Cyclopidae, Cyprididae, Daphniidae, Elmidae, Empididae, Gammaridae, Haliplidae, Helicopsychidae, Hyalellidae, Hydropsychidae, Hydroptilidae, Lebertiidae, Leptoceridae, Limoniidae, Lithobiidae, Mideopsidae, Pediciidae, Sialidae, Simuliidae	31	Family
SN-333	Aeshnidae, Aphididae, Asellidae, Athericidae, Baetidae, Belostomatidae, Caenidae, Calopterygidae, Cambaridae, Candonidae, Capniidae, Chironomidae, Elmidae, Empididae, Gammaridae, Gomphidae, Heptageniidae, Hydropsychidae, Leptoceridae, Leptophlebiidae, Limnephilidae, Limoniidae, Pediciidae, Psychomyiidae, Simuliidae, Tabanidae, Tipulidae, Veliidae	28	Family
SN-334	Asellidae, Baetidae, Caenidae, Calopterygidae, Capniidae, Chironomidae, Chloropidae, Corixidae, Cyprididae, Dytiscidae, Elmidae, Empididae, Galumnidae, Gammaridae, Heptageniidae, Hydropsychidae, Lampyridae, Leptoceridae, Limnephilidae, Limoniidae, Miridae, Pediciidae, Philopotamidae, Polycentropodidae, Psychomyiidae, Scarabaeidae, Sciaridae, Simuliidae, Tipulidae	29	Family
SN-339	Aphididae, Aphrophoridae, Asellidae, Baetidae, Braconidae, Caenidae, Cambaridae, Candonidae, Capniidae, Ceratopogonidae, Chironomidae, Chloropidae, Chydoridae, Coccinellidae, Coenagrionidae, Corixidae, Crangonyctidae, Culicidae, Cyclopidae, Delphacidae, Dytiscidae, Elmidae, Entomobryidae, Ephemeridae, Ephydridae, Erebidae, Eulophidae, Formicidae, Galumnidae, Gammaridae, Gerridae, Haliplidae, Hept…	47	Family
SN-340	Aeshnidae, Asellidae, Baetidae, Caenidae, Chironomidae, Corixidae, Cyprididae, Elmidae, Galumnidae, Haliplidae, Heptageniidae, Hydropsychidae, Philopotamidae, Steganacaridae	14	Family
SN-343	Asellidae, Athericidae, Baetidae, Caenidae, Calopterygidae, Cambaridae, Capniidae, Chironomidae, Cordulegastridae, Corixidae, Cyprididae, Elmidae, Empididae, Gammaridae, Gomphidae, Helophoridae, Heptageniidae, Hydropsychidae, Lebertiidae, Leptoceridae, Leptophlebiidae, Limnephilidae, Limoniidae, Mycetophilidae, Nemouridae, Pediciidae, Perlidae, Philopotamidae, Psychomyiidae, Tabanidae, Taeniopter…	33	Family
SN-345	Asellidae, Caenidae, Cambaridae, Candonidae, Capniidae, Chironomidae, Coenagrionidae, Corixidae, Crangonyctidae, Cyprididae, Elmidae, Ephemeridae, Gammaridae, Helicopsychidae, Heptageniidae, Hydropsychidae, Leptoceridae, Limnephilidae, Veliidae	19	Family
SN-349	Asellidae, Athericidae, Baetidae, Braconidae, Caenidae, Chironomidae, Coenagrionidae, Crangonyctidae, Cyprididae, Elmidae, Empididae, Gammaridae, Helicopsychidae, Heptageniidae, Hydropsychidae, Leptoceridae, Leptophlebiidae, Limoniidae, Psephenidae, Sialidae, Tabanidae	21	Family
SN-6	Aeshnidae, Baetidae, Caenidae, Chironomidae, Chydoridae, Coenagrionidae, Cyclocyprididae, Cyclopidae, Cyprididae, Daphniidae, Elmidae, Gammaridae, Hyalellidae, Hydrophilidae, Hydropsychidae, Limnephilidae, Pentatomidae, Polycentropodidae, Sialidae, Tabanidae	20	Family
SN-9	Aeshnidae, Asellidae, Baetidae, Bucculatricidae, Caenidae, Calopterygidae, Candonidae, Capniidae, Ceratopogonidae, Chironomidae, Chydoridae, Coenagrionidae, Corixidae, Cyclopidae, Cyprididae, Elmidae, Empididae, Eriophyidae, Gammaridae, Heptageniidae, Hyalellidae, Hydropsychidae, Ichneumonidae, Leptophlebiidae, Mesoveliidae, Pediciidae, Platystomatidae, Sialidae, Unionicolidae	29	Family
SN-10	Amphipoda, Araneae, Coleoptera, Cyclopoida, Decapoda, Diplostraca, Diptera, Ephemeroptera, Hemiptera, Isopoda, Odonata, Plecoptera, Podocopida, Trichoptera, Trombidiformes	15	Order
SN-17	Amphipoda, Coleoptera, Diptera, Ephemeroptera, Hemiptera, Lepidoptera, Odonata, Podocopida, Trichoptera, Trombidiformes	10	Order
SN-23	Amphipoda, Coleoptera, Cyclopoida, Diptera, Ephemeroptera, Isopoda, Odonata, Plecoptera, Podocopida, Trichoptera, Trombidiformes	11	Order
SN-24	Amphipoda, Coleoptera, Decapoda, Diplostraca, Diptera, Ephemeroptera, Lepidoptera, Megaloptera, Odonata, Plecoptera, Podocopida, Trichoptera, Trombidiformes	13	Order
SN-28	Amphipoda, Coleoptera, Diplostraca, Diptera, Ephemeroptera, Hymenoptera, Isopoda, Lepidoptera, Megaloptera, Mesostigmata, Odonata, Plecoptera, Podocopida, Trichoptera, Trombidiformes	15	Order
SN-29	Amphipoda, Coleoptera, Diptera, Ephemeroptera, Hemiptera, Hymenoptera, Isopoda, Odonata, Plecoptera, Podocopida, Psocoptera, Trichoptera	12	Order
SN-33	Coleoptera, Diplostraca, Diptera, Ephemeroptera, Hemiptera, Isopoda, Lepidoptera, Megaloptera, Odonata, Plecoptera, Podocopida, Trichoptera, Trombidiformes	13	Order
SN-331	Amphipoda, Coleoptera, Decapoda, Diptera, Ephemeroptera, Hemiptera, Hymenoptera, Isopoda, Odonata, Podocopida, Trichoptera, Trombidiformes	12	Order
SN-332	Amphipoda, Coleoptera, Cyclopoida, Decapoda, Diplostraca, Diptera, Ephemeroptera, Hemiptera, Isopoda, Lithobiomorpha, Megaloptera, Odonata, Plecoptera, Podocopida, Trichoptera, Trombidiformes	16	Order
SN-333	Amphipoda, Coleoptera, Decapoda, Diptera, Ephemeroptera, Hemiptera, Isopoda, Odonata, Plecoptera, Podocopida, Trichoptera	11	Order
SN-334	Amphipoda, Coleoptera, Diptera, Ephemeroptera, Hemiptera, Isopoda, Odonata, Plecoptera, Podocopida, Sarcoptiformes, Trichoptera	11	Order
SN-339	Amphipoda, Araneae, Coleoptera, Cyclopoida, Decapoda, Diplostraca, Diptera, Entomobryomorpha, Ephemeroptera, Hemiptera, Hymenoptera, Isopoda, Lepidoptera, Odonata, Plecoptera, Podocopida, Sarcoptiformes, Trichoptera	18	Order
SN-340	Coleoptera, Diptera, Ephemeroptera, Hemiptera, Isopoda, Odonata, Podocopida, Sarcoptiformes, Trichoptera	9	Order
SN-343	Amphipoda, Coleoptera, Decapoda, Diptera, Ephemeroptera, Hemiptera, Isopoda, Odonata, Plecoptera, Podocopida, Trichoptera, Trombidiformes	12	Order
SN-345	Amphipoda, Coleoptera, Decapoda, Diptera, Ephemeroptera, Hemiptera, Isopoda, Odonata, Plecoptera, Podocopida, Trichoptera	11	Order
SN-349	Amphipoda, Coleoptera, Diptera, Ephemeroptera, Hymenoptera, Isopoda, Megaloptera, Odonata, Podocopida, Trichoptera	10	Order
SN-6	Amphipoda, Coleoptera, Cyclopoida, Diplostraca, Diptera, Ephemeroptera, Hemiptera, Megaloptera, Odonata, Podocopida, Trichoptera	11	Order
SN-9	Amphipoda, Coleoptera, Cyclopoida, Diplostraca, Diptera, Ephemeroptera, Hemiptera, Hymenoptera, Isopoda, Lepidoptera, Megaloptera, Odonata, Plecoptera, Podocopida, Trichoptera, Trombidiformes	16	Order
